# A deep genetic analysis of banana Fusarium wilt pathogens of Cuba in a Latin American and Caribbean diversity landscape

**DOI:** 10.1101/2023.08.29.553192

**Authors:** Einar Martínez de la Parte, Luis Pérez-Vicente, David E. Torres, Anouk van Westerhoven, Harold J. G. Meijer, Michael F. Seidl, Gert H. J. Kema

**Affiliations:** Laboratory of Phytopathology, Wageningen University & Research, The Netherlands; Instituto de Investigaciones de Sanidad Vegetal (INISAV), Ministry of Agriculture, Cuba; Theoretical Biology and Bioinformatics Group, Department of Biology, Utrecht University, The Netherlands; BU Biointeractions and Plant Health, Wageningen Plant Research, Wageningen University & Research, Wageningen, The Netherlands

**Keywords:** Banana, Fusarium, phylogeography, genotyping, pathogenicity, races

## Abstract

- Fusarium wilt of bananas (FWB) is a devastating plant disease that causes significant economic losses in banana production worldwide and is one of the major concerns for Cuban banana cultivation. The disease is caused by members of the soil-borne *Fusarium oxysporum* species complex. However, the genetic diversity among *Fusarium* species infecting bananas in Cuba is currently unknown.
- We conducted a comprehensive survey of symptomatic banana plants across all production zones of the country and assembled a collection of 170 *Fusarium* isolates. Using genotyping-by-sequencing and whole-genome comparisons, we investigated the genetic diversity across this suite of isolates and compared it with the genetic diversity of a global *Fusarium* panel.
- Typical FWB symptoms were observed in varieties of the Bluggoe cooking banana and Pisang Awak subgroups in 14 provinces. Phylogenetic analysis revealed that *F. purpurascens, F. phialophorum,* and *F. tardichlamydosporum* cause FWB in Cuba, with the latter dominating the population. Furthermore, we identified between five and seven genetic clusters, with *F. tardichlamydosporum* isolates divided into at least two distinct subgroups, indicating a high genetic diversity of *Fusarium* spp. causing FWB in the Americas.
- Our study provides unprecedented insights into the population genetic structure and diversity of the FWB pathogen in Cuba and the Latin American and Caribbean regions.
