## Supplementary material for "A deep genetic analysis of banana Fusarium wilt pathogens of Cuba in a Latin American and Caribbean diversity landscape": Table S5

### Sheet: Table S5
Isolate Code	Alternative code	Country	Host	Musa subgroup	Host genotype	Species	VCG	Race	Sequencing technology	Database IDs	Reference
aus0024	NRRL36110	Australia	Mons	Cavendish	AAA	F. purpurascens	0129	ST4	Short-read (Illumina/BGISeq)	PRJNA979975	van Westerhoven, 2023
aus0032	NRRL36101	Australia	Mons Mari	Cavendish	AAA	F. phialophorum	0120	n.d.	Short-read (Illumina/BGISeq)	PRJNA979975	van Westerhoven, 2023
BRIP62280	-	Australia	Cavendish	Cavendish	AAA	F. odoratissimum	01213	TR4	Short-read (Illumina/BGISeq)	PRJNA979975	van Westerhoven, 2023
BRIP63632	-	Australia	Williams	Cavendish	AAA	F. odoratissimum	01213	TR4	Short-read (Illumina/BGISeq)	PRJNA979975	van Westerhoven, 2023
BRIP65062	-	Australia	Cavendish	Cavendish	AAA	F. odoratissimum	01213	TR4	Short-read (Illumina/BGISeq)	PRJNA979975	van Westerhoven, 2023
bra0004	R1	Brazil	Silk	Silk	AAB	F. oxysporum	n.d.	n.d.	Short-read (Illumina/BGISeq)	PRJNA1005897	This study
chi0001	NRRL36102	China	Cavendish	Cavendish	AAA	F. odoratissimum	0121	n.d.	Long-read(Nanopore)	PRJNA979975	van Westerhoven, 2023
chi0009	Chi1.1A	China	n.d.	n.d.	AAA	F. odoratissimum	01213	TR4	Short-read (Illumina/BGISeq)	PRJNA979975	van Westerhoven, 2023
chi0015	F9129	China	Latundan	Silk	AAA	F. duoseptatum	0123	R1	Short-read (Illumina/BGISeq)	PRJNA979975	van Westerhoven, 2023
Race1	N2	China	Brazil	-	AAA	F. duoseptatum	n.d.	R1	Short-read (Illumina/BGISeq)	PRJNA174275	Guo et al., 2014
Race4	B2	China	Pisang Awak	Pisang Awak	ABB	F. odoratissimum	n.d.	R4	Short-read (Illumina/BGISeq)	PRJNA174275	Guo et al., 2014
Col17	-	Colombia	Williams	Cavendish	AAA	F. odoratissimum	01213	TR4	Short-read (Illumina/BGISeq)	PRJNA565135	García-Bastidas et al.(2019)
Col2	-	Colombia	Williams	Cavendish	AAA	F. odoratissimum	01213	TR4	Short-read (Illumina/BGISeq)	PRJNA565135	García-Bastidas et al.(2019)
Col4	-	Colombia	Williams	Cavendish	AAA	F. odoratissimum	01213	TR4	Short-read (Illumina/BGISeq)	PRJNA565135	García-Bastidas et al.(2019)
cos0094	BIF-04	Costa Rica	n.d.	n.d.	n.d.	F. phialophorum	0120/15	n.d.	Short-read (Illumina/BGISeq)	PRJNA979975	van Westerhoven, 2023
cos0116	CR1.1A	Costa Rica	Gros Michel	Gros Michel	AAA	F. phialophorum	0120	R1	Long-read(Nanopore)	PRJNA979975	van Westerhoven, 2023
cos0124	FocP1	Costa Rica	n.d.	n.d.	n.d.	F. phialophorum	0120/15	n.d.	Short-read (Illumina/BGISeq)	PRJNA979975	van Westerhoven, 2023
cub0006	Cub9	Cuba	Gros Michel	Gros Michel	AAA	F. purpurascens	01210	n.d.	Short-read (Illumina/BGISeq)	PRJNA979975	van Westerhoven, 2023
cub0012	Cam3	Cuba	Silk	Silk	AAB	F. purpurascens	01210	R1	Short-read (Illumina/BGISeq)	PRJNA979975	van Westerhoven, 2023
cub0022	WaHa	Cuba	Burro CEMSA	Bluggoe	ABB	F. tardichlamydosporum	n.d.	R2	Short-read (Illumina/BGISeq)	PRJNA1005897	This study
cub0030	BaHo 1	Cuba	Burro criollo	Bluggoe	ABB	F. tardichlamydosporum	0124	R2	Short-read (Illumina/BGISeq)	PRJNA1005897	This study
cub0034	R-2	Cuba	Burro criollo	Bluggoe	ABB	F. tardichlamydosporum	01210	R2	Long-read(Nanopore)	PRJNA979975	van Westerhoven, 2023
cub0035	JCien	Cuba	Manzano vietnamita	Pisang awak	ABB	F. purpurascens	n.d.	n.d.	Short-read (Illumina/BGISeq)	PRJNA979975	van Westerhoven, 2023
cub0039	NarBaGu	Cuba	Burro CEMSA	Bluggoe	ABB	F. tardichlamydosporum	n.d.	n.d.	Short-read (Illumina/BGISeq)	PRJNA1005897	This study
cub0043	PunBra1	Cuba	Manzano vietnamita	Pisang awak	ABB	F. tardichlamydosporum	n.d.	n.d.	Long-read(Nanopore)	PRJNA979975	van Westerhoven, 2023
cub0061	Min2Art	Cuba	Manzano vietnamita	Pisang awak	ABB	F. tardichlamydosporum	n.d.	n.d.	Short-read (Illumina/BGISeq)	PRJNA1005897	This study
cub0078	FloCam2	Cuba	Burro criollo	Bluggoe	ABB	F. tardichlamydosporum	n.d.	n.d.	Short-read (Illumina/BGISeq)	PRJNA1005897	This study
cub0088	MaHo5	Cuba	Burro Cemsa	Bluggoe	ABB	F. tardichlamydosporum	n.d.	n.d.	Long-read(Nanopore)	PRJNA979975	van Westerhoven, 2023
cub0117	LaMSC2.2	Cuba	Burro CEMSA	Bluggoe	ABB	F. tardichlamydosporum	n.d.	n.d.	Short-read (Illumina/BGISeq)	PRJNA1005897	This study
cub0129	SJMay4	Cuba	Manzano vietnamita	Pisang awak	ABB	F. purpurascens	n.d.	n.d.	Short-read (Illumina/BGISeq)	PRJNA979975	van Westerhoven, 2023
cub0130	CabSS1	Cuba	Manzano vietnamita	Pisang awak	ABB	F. purpurascens	n.d.	n.d.	Short-read (Illumina/BGISeq)	PRJNA979975	van Westerhoven, 2023
cub0140	CiVC1	Cuba	Manzano vietnamita	Pisang awak	ABB	F. purpurascens	n.d.	n.d.	Short-read (Illumina/BGISeq)	PRJNA979975	van Westerhoven, 2023
cub0142	CumCF3.1	Cuba	Burro Cemsa	Bluggoe	ABB	F. tardichlamydosporum	n.d.	n.d.	Short-read (Illumina/BGISeq)	PRJNA1005897	This study
cub0145	MAnVC1-1	Cuba	Manzano vietnamita	Pisang awak	ABB	F. tardichlamydosporum	n.d.	n.d.	Short-read (Illumina/BGISeq)	PRJNA979975	van Westerhoven, 2023
cub0161	PalmPR3.1	Cuba	Burro Cemsa	Bluggoe	ABB	F. tardichlamydosporum	n.d.	n.d.	Short-read (Illumina/BGISeq)	PRJNA1005897	This study
cub0168	SanJPR3	Cuba	Manzano vietnamita	Pisang awak	ABB	F. tardichlamydosporum	n.d.	n.d.	Short-read (Illumina/BGISeq)	PRJNA1005897	This study
cub0170	SanLPR1	Cuba	Burro enano	Bluggoe	ABB	F. tardichlamydosporum	n.d.	n.d.	Short-read (Illumina/BGISeq)	PRJNA1005897	This study
cub0172	SanLPR3	Cuba	Burro CEMSA	Bluggoe	ABB	F. tardichlamydosporum	n.d.	n.d.	Short-read (Illumina/BGISeq)	PRJNA1005897	This study
cub0178	Art3Art3	Cuba	Manzano vietnamita	Pisang awak	ABB	F. tardichlamydosporum	n.d.	n.d.	Short-read (Illumina/BGISeq)	PRJNA1005897	This study
hon0003	NRRL36107	Honduras	Maqueno	Plantain	AAB	F. purpurascens	0126	ST4	Short-read (Illumina/BGISeq)	PRJNA979975	van Westerhoven, 2023
idn0006	InaCC F829	Indonesia	Pisang Awak	Pisang Awak	AAB	F. duoseptatum	n.d.	n.d.	Short-read (Illumina/BGISeq)	PRJNA979975	van Westerhoven, 2023
idn0023	InaCC F833	Indonesia	Pisang Awak	Pisang awak	ABB	F. grosmichelii	n.d.	R1	Short-read (Illumina/BGISeq)	PRJNA979975	van Westerhoven, 2023
idn0028	InaCC F867	Indonesia	Pisang Ambon Kuning	Gros Michel	AAA	F. grosmichelii	n.d.	n.d.	Short-read (Illumina/BGISeq)	PRJNA979975	van Westerhoven, 2023
idn0206	InaCC F823	Indonesia	Pisang Kepok	Pisang Awak	ABB	F. purpurascens	n.d.	n.d.	Short-read (Illumina/BGISeq)	PRJNA979975	van Westerhoven, 2023
ido0017	InaCC F917	Indonesia	Pisang Ambon	Cavendish	AAA	F. kalimantanense	n.d.	n.d.	Short-read (Illumina/BGISeq)	PRJNA979975	van Westerhoven, 2023
ido0226	II5	Indonesia	Pisang Manurung	Pisang awak	AAB	F. odoratissimum	01213	TR4	Long-read(Nanopore)	PRJNA979975	van Westerhoven, 2023
FOC TR4-1	-	Israel	n.d.	Cavendish	AAA	F. odoratissimum	01213	TR4	Short-read (Illumina/BGISeq)	PRJNA563197	Maymon et al. (2020)
FOC TR4-5	-	Israel	n.d.	Cavendish	AAA	F. odoratissimum	01213	TR4	Short-read (Illumina/BGISeq)	PRJNA563197	Maymon et al. (2020)
jor0001	JV11	Jordan	Cavendish	Cavendish	AAA	F. odoratissimum	01213	TR4	Short-read (Illumina/BGISeq)	PRJNA472880	Zheng et al.(2018)
JV14	-	Jordan	n.d.	Cavendish	AAA	F. odoratissimum	01213	TR4	Short-read (Illumina/BGISeq)	PRJNA563197	Maymon et al. (2020)
La-2	-	Laos	Brazilian	Cavendish	AAA	F. odoratissimum	01213	TR4	Short-read (Illumina/BGISeq)	PRJNA472880	Zheng et al.(2018)
leb0001	Leb1.2C	Lebanon	Cavendish	Cavendish	AAA	F. odoratissimum	01213	TR4	Short-read (Illumina/BGISeq)	PRJNA979975	van Westerhoven, 2023
mal0001	NRRL36113	Malawi	Harare	Bluggoe	ABB	F. tardicrescens	01214	R2	Short-read (Illumina/BGISeq)	PRJNA979975	van Westerhoven, 2023
mwi0008	NRRL36117	Malawi	Pisang Awak Legor	Pisang awak	ABB	F. tardichlamydosporum	01222	R1	Short-read (Illumina/BGISeq)	PRJNA979975	van Westerhoven, 2023
mas0002	NRRL36115	Malaysia	Pisang Ambon	Cavendish	AAA	F. duoseptatum	01224	n.d.	Short-read (Illumina/BGISeq)	PRJNA979975	van Westerhoven, 2023
mas0005	Mal43	Malaysia	Pisang Rastali	Silk	AAB	F. duoseptatum	01217	n.d.	Short-read (Illumina/BGISeq)	PRJNA979975	van Westerhoven, 2023
mys0005	NRRL36116	Malaysia	Pisang Keling	n.d.	AAB	F. duoseptatum	01223	n.d.	Short-read (Illumina/BGISeq)	PRJNA979975	van Westerhoven, 2023
Moz1A	-	Mozambique	n.d.	Cavendish	AAA	F. odoratissimum	n.d.	TR4	Short-read (Illumina/BGISeq)	PRJNA805401	van Westerhoven, 2023
Moz2A	-	Mozambique	n.d.	Cavendish	AAA	F. odoratissimum	n.d.	TR4	Short-read (Illumina/BGISeq)	PRJNA805401	van Westerhoven, 2023
Moz3A	-	Mozambique	n.d.	Cavendish	AAA	F. odoratissimum	n.d.	TR4	Short-read (Illumina/BGISeq)	PRJNA805401	van Westerhoven, 2023
Moz4A	-	Mozambique	n.d.	Cavendish	AAA	F. odoratissimum	n.d.	TR4	Short-read (Illumina/BGISeq)	PRJNA805401	van Westerhoven, 2023
Moz5A	-	Mozambique	n.d.	Cavendish	AAA	F. odoratissimum	n.d.	TR4	Short-read (Illumina/BGISeq)	PRJNA805401	van Westerhoven, 2023
My-1	-	Myanmar	Brazilian	Cavendish	AAA	F. odoratissimum	01213	TR4	Short-read (Illumina/BGISeq)	PRJNA472880	Zheng et al.(2018)
nic0006	Foc16	Nicaragua	Gros Michel	Gros Michel	AAA	F. oxysporum	newVCG13	n.d.	Short-read (Illumina/BGISeq)	PRJNA979975	van Westerhoven, 2023
nic0010	Foc8	Nicaragua	Gros Michel	Gros Michel	AAA	F. oxysporum	newVCG12	n.d.	Short-read (Illumina/BGISeq)	PRJNA979975	van Westerhoven, 2023
pak0001	Pak1.1A	Pakistan	Cavendish	Cavendish	AAA	F. odoratissimum	01213	TR4	Short-read (Illumina/BGISeq)	PRJNA979975	van Westerhoven, 2023
per0021	P20a	Peru	Manzano	Silk	AAB	F. oxysporum	newVCG16	n.d.	Short-read (Illumina/BGISeq)	PRJNA979975	van Westerhoven, 2023
per0029	P26c	Peru	Seda	Gros Michel	AAA	F. oxysporum	newVCG17	n.d.	Short-read (Illumina/BGISeq)	PRJNA979975	van Westerhoven, 2023
per0040	P41	Peru	Seda	Gros Michel	AAA	F. tardicrescens	newVCG8	n.d.	Short-read (Illumina/BGISeq)	PRJNA979975	van Westerhoven, 2023
phi0001	NRRL36103	Philippines	Cavendish	Cavendish	AAA	F. purpurascens	0122	n.d.	Short-read (Illumina/BGISeq)	PRJNA979975	van Westerhoven, 2023
phi0005	Phi2.6C	Philippines	GCTCV-218	Cavendish	AAA	F. odoratissimum	01213	TR4	Short-read (Illumina/BGISeq)	PRJNA979975	van Westerhoven, 2023
phi0016	Phi6.6a	Philippines	UNIC29	n.d.	n.d.	F. oxysporum	newVCG20	n.d.	Short-read (Illumina/BGISeq)	PRJNA979975	van Westerhoven, 2023
S1B8	-	Philippines	n.d.	n.d.	AAA	F. odoratissimum	01213	TR4	Short-read (Illumina/BGISeq)	PRJNA563197	Maymon et al. 2020
zaf0001	NRRL36112	South Africa	n.d.	Cavendish	AAA	F. phialophorum	01215	ST4	Short-read (Illumina/BGISeq)	PRJNA979975	van Westerhoven, 2023
esp0001	FocST4-98	Spain	Dwarf Cavendish	Cavendish	AAA	F. phialophorum	0120	ST4	Short-read (Illumina/BGISeq)	PRJNA979975	van Westerhoven, 2023
tan0001	NRRL36108	Tanzania	Ney Poovan	Ney Poovan	AB	F. tardichlamydosporum	01212	n.d.	Short-read (Illumina/BGISeq)	PRJNA979975	van Westerhoven, 2023
tha0001	NRRL36118	Thailand	Kluai nam wa	Pisang awak	ABB	F. cugenangense	01221	n.d.	Short-read (Illumina/BGISeq)	PRJNA979975	van Westerhoven, 2023
tha0002	NRRL36120	Thailand	Kluai nam wa	Pisang awak	ABB	F. grosmichelii	01218	R1	Short-read (Illumina/BGISeq)	PRJNA979975	van Westerhoven, 2023
Eden	-	United Kingdom	n.d.	n.d.	AAA	F. odoratissimum	01213	TR4	Short-read (Illumina/BGISeq)	PRJNA556111	Warmington et al. (2019)
VN-2	-	Vietnam	Giujiao No 6	Cavendish	AAA	F. odoratissimum	01213	TR4	Short-read (Illumina/BGISeq)	PRJNA472880	Zheng et al.(2018)
